# Synthetic genetic circuits that count developmental cues in plant roots

**DOI:** 10.64898/2026.09.28.755210

**Authors:** Soyeon Choi, Jennifer A. N. Brophy

**Affiliations:** Department of Bioengineering, Stanford University, Stanford, CA 94305, USA; Howard Hughes Medical Institute, Stanford University, Stanford, CA 94305, USA

## Abstract

Plants explore soil environments through their roots, which branch repeatedly to access water and soil-borne nutrients. In many plants, root branches are generated by repeated developmental programs and molecular analyses have not identified markers that distinguish primary from later root branches. Consequently, efforts to engineer plant roots for improved water or nutrient acquisition are limited to changes that affect the entire root system. Here, we developed synthetic genetic circuits to count repeating root development cues and enable differential gene expression in successive root branches of the model plant *Arabidopsis thaliana*. The circuits use a root primordium-specific promoter to express large serine recombinases, which irreversibly invert segments of DNA each time a new lateral root is initiated. This converts repeating rounds of root formation into distinct, heritable DNA states. Because root branch specification and outgrowth occur over a ~2 day period, we tested circuit designs for their ability to count long-duration input pulses and developed an architecture that produces distinct fluorescence outputs in primary, secondary, and tertiary roots. By linking repeated developmental cues to distinct genetic outputs, synthetic genetic circuits that count enable root system engineering at the resolution of individual branches and offer a general strategy for dissecting developmental processes that rely on repeated signals.
