## Supplementary Tables for "Synthetic genetic circuits that count developmental cues in plant roots"

### Sheet: Table S1
Table S1.a Primers used in the study
Primer ID	Sequence (5′–3′)	Note
oSC145	ACCCAAGGCACCGAAGAACACGATTTC	proSKP2B[0.5kb]_F
oSC579	GATCTCGTGGTGTTAGAATCAAAGAAACCGCTTCAAGG	proSKP2B[0.5kb]_R
oSC759	AAGGATCTATACTGTATGTGGCTTTTTATCTGTCTATTTG	proLAX3_F
oSC760	TTTTCTCTTCTTCTCTCAGTTTCTTTAGCTTCTTTACTTCC	proLAX3_R
oSC049	aaggtcttgtTTTGTTAAACTTATGTTAGTTAACTG	Amplicon to sequence (Figure 1)_F
sSC037	GAGGGTGAAGGTGATGCAACATACGGAA	Amplicon to sequence (Figure 1)_R
sJAB048	gagttttgtcgaataattactcttcgatttgtgat	1st flipping amplicon to sequence (Figure 2)_F
sJAB080	tggagtcttgccagcagctctg	1st flipping amplicon to sequence (Figure 2)_R
sSC022	TGACCTTGATGGAGAGATCCATGTTC	2nd flipping amplicon to sequence (Figure 2,3,S3)_F
oSC237	CACTCAAAGGCGGTAATACggttatccacagaa	2nd flipping amplicon to sequence (Figure 2,3,S3)_R
Table S1.b Plasmids developed for this study
Name	Corresponding figures
pSC179	Figure1.b
pSC178	Figure1.a, c-e
pSC235	Figure2, Supplementary Figure S2
pSC260	Figure 3.a
pSC096	Supplementary Figure S3-S4
pSC198	Figure 3.b-e, Supplementary Figure S5

### Sheet: Table S2
Table S2. Root-level fluorescence incidence
Version	Line/event ID	Root order	Reporter	Fluorescence incidence (%)	Positive roots/tips	Total roots/tips examined
v1	Line1	Primary	CFP	0	0	1
v1	Line1	Primary	YFP	0	0	1
v1	Line1	Secondary	CFP	100	18	18
v1	Line1	Secondary	YFP	22.2222	4	18
v1	Line1	Tertiary	CFP	100	37	37
v1	Line1	Tertiary	YFP	48.6486	18	37
v1	Line2	Primary	CFP	0	0	1
v1	Line2	Primary	YFP	0	0	1
v1	Line2	Secondary	CFP	100	19	19
v1	Line2	Secondary	YFP	78.9474	15	19
v1	Line2	Tertiary	CFP	100	89	89
v1	Line2	Tertiary	YFP	96.6292	86	89
v1	Line3	Primary	CFP	0	0	1
v1	Line3	Primary	YFP	0	0	1
v1	Line3	Secondary	CFP	100	21	21
v1	Line3	Secondary	YFP	100	21	21
v1	Line3	Tertiary	CFP	100	67	67
v1	Line3	Tertiary	YFP	100	67	67
v1	Line4	Primary	CFP	0	0	1
v1	Line4	Primary	YFP	0	0	1
v1	Line4	Secondary	CFP	100	27	27
v1	Line4	Secondary	YFP	100	27	27
v1	Line4	Tertiary	CFP	100	29	29
v1	Line4	Tertiary	YFP	100	29	29
v1	Line5	Primary	CFP	0	0	1
v1	Line5	Primary	YFP	0	0	1
v1	Line5	Secondary	CFP	100	31	31
v1	Line5	Secondary	YFP	16.129	5	31
v1	Line5	Tertiary	CFP	100	16	16
v1	Line5	Tertiary	YFP	62.5	10	16
v1	Line6	Primary	CFP	0	0	1
v1	Line6	Primary	YFP	0	0	1
v1	Line6	Secondary	CFP	100	33	33
v1	Line6	Secondary	YFP	100	33	33
v1	Line6	Tertiary	CFP	100	26	26
v1	Line6	Tertiary	YFP	100	26	26
v1	Line7	Primary	CFP	0	0	1
v1	Line7	Primary	YFP	0	0	1
v1	Line7	Secondary	CFP	100	32	32
v1	Line7	Secondary	YFP	31.25	10	32
v1	Line7	Tertiary	CFP	100	74	74
v1	Line7	Tertiary	YFP	71.6216	53	74
v3_1	Line1	Primary	CFP	0	0	1
v3_1	Line1	Primary	YFP	0	0	1
v3_1	Line1	Secondary	CFP	100	11	11
v3_1	Line1	Secondary	YFP	0	0	11
v3_1	Line1	Tertiary	CFP	100	62	62
v3_1	Line1	Tertiary	YFP	29.0323	18	62
v3_1	Line2	Primary	CFP	0	0	1
v3_1	Line2	Primary	YFP	0	0	1
v3_1	Line2	Secondary	CFP	100	23	23
v3_1	Line2	Secondary	YFP	0	0	23
v3_1	Line2	Tertiary	CFP	100	22	22
v3_1	Line2	Tertiary	YFP	63.6364	14	22
v3_1	Line3	Primary	CFP	0	0	1
v3_1	Line3	Primary	YFP	0	0	1
v3_1	Line3	Secondary	CFP	100	26	26
v3_1	Line3	Secondary	YFP	0	0	26
v3_1	Line3	Tertiary	CFP	100	52	52
v3_1	Line3	Tertiary	YFP	65.3846	34	52
v3_1	Line4	Primary	CFP	0	0	1
v3_1	Line4	Primary	YFP	0	0	1
v3_1	Line4	Secondary	CFP	100	43	43
v3_1	Line4	Secondary	YFP	0	0	43
v3_1	Line4	Tertiary	CFP	100	13	13
v3_1	Line4	Tertiary	YFP	0	0	13
v3_1	Line5	Primary	CFP	0	0	1
v3_1	Line5	Primary	YFP	0	0	1
v3_1	Line5	Secondary	CFP	100	35	35
v3_1	Line5	Secondary	YFP	0	0	35
v3_1	Line5	Tertiary	CFP	100	33	33
v3_1	Line5	Tertiary	YFP	0	0	33
v3_1	Line6	Primary	CFP	0	0	1
v3_1	Line6	Primary	YFP	0	0	1
v3_1	Line6	Secondary	CFP	100	25	25
v3_1	Line6	Secondary	YFP	0	0	25
v3_1	Line6	Tertiary	CFP	100	42	42
v3_1	Line6	Tertiary	YFP	7.14286	3	42
v3_2	Line1	Primary	CFP	0	0	1
v3_2	Line1	Primary	YFP	0	0	1
v3_2	Line1	Secondary	CFP	100	26	26
v3_2	Line1	Secondary	YFP	19.2308	5	26
v3_2	Line1	Tertiary	CFP	100	55	55
v3_2	Line1	Tertiary	YFP	100	55	55
v3_2	Line2	Primary	CFP	0	0	1
v3_2	Line2	Primary	YFP	0	0	1
v3_2	Line2	Secondary	CFP	100	27	27
v3_2	Line2	Secondary	YFP	0	0	27
v3_2	Line2	Tertiary	CFP	100	22	22
v3_2	Line2	Tertiary	YFP	81.8182	18	22
v3_2	Line3	Primary	CFP	0	0	1
v3_2	Line3	Primary	YFP	0	0	1
v3_2	Line3	Secondary	CFP	100	28	28
v3_2	Line3	Secondary	YFP	0	0	28
v3_2	Line3	Tertiary	CFP	100	15	15
v3_2	Line3	Tertiary	YFP	73.3333	11	15
v3_2	Line4	Primary	CFP	0	0	1
v3_2	Line4	Primary	YFP	0	0	1
v3_2	Line4	Secondary	CFP	100	26	26
v3_2	Line4	Secondary	YFP	0	0	26
v3_2	Line4	Tertiary	CFP	100	43	43
v3_2	Line4	Tertiary	YFP	55.814	24	43
v3_2	Line5	Primary	CFP	0	0	1
v3_2	Line5	Primary	YFP	0	0	1
v3_2	Line5	Secondary	CFP	100	22	22
v3_2	Line5	Secondary	YFP	13.6364	3	22
v3_2	Line5	Tertiary	CFP	100	43	43
v3_2	Line5	Tertiary	YFP	65.1163	28	43
v3_2	Line6	Primary	CFP	0	0	1
v3_2	Line6	Primary	YFP	0	0	1
v3_2	Line6	Secondary	CFP	100	22	22
v3_2	Line6	Secondary	YFP	13.6364	3	22
v3_2	Line6	Tertiary	CFP	100	40	40
v3_2	Line6	Tertiary	YFP	92.5	37	40
v3_2	Line7	Primary	CFP	0	0	1
v3_2	Line7	Primary	YFP	0	0	1
v3_2	Line7	Secondary	CFP	100	25	25
v3_2	Line7	Secondary	YFP	8	2	25
v3_2	Line7	Tertiary	CFP	100	4	4
v3_2	Line7	Tertiary	YFP	100	4	4
v3_2	Line8	Primary	CFP	0	0	1
v3_2	Line8	Primary	YFP	0	0	1
v3_2	Line8	Secondary	CFP	100	25	25
v3_2	Line8	Secondary	YFP	0	0	25
v3_2	Line8	Tertiary	CFP	100	13	13
v3_2	Line8	Tertiary	YFP	38.4615	5	13
v3_2	Line9	Primary	CFP	0	0	1
v3_2	Line9	Primary	YFP	0	0	1
v3_2	Line9	Secondary	CFP	100	19	19
v3_2	Line9	Secondary	YFP	0	0	19
v3_2	Line9	Tertiary	CFP	100	10	10
v3_2	Line9	Tertiary	YFP	20	2	10

### Sheet: Table S3
Table S3. Statistical analysis of root-level fluorescence incidence
A. Event-level descriptive statistics
Version	Root order	Reporter	Events (n)	Median (%)	Q1 (%)	Q3 (%)	Mean (%)	SD (pp)	Minimum (%)	Maximum (%)
v1	Primary	CFP	7	0	0	0	0	0	0	0
v1	Primary	YFP	7	0	0	0	0	0	0	0
v1	Secondary	CFP	7	100	100	100	100	0	100	100
v1	Secondary	YFP	7	78.9474	26.7361	100	64.0784	39.2024	16.129	100
v1	Tertiary	CFP	7	100	100	100	100	0	100	100
v1	Tertiary	YFP	7	96.6292	67.0608	100	82.7714	21.5334	48.6486	100
v3.1	Primary	CFP	6	0	0	0	0	0	0	0
v3.1	Primary	YFP	6	0	0	0	0	0	0	0
v3.1	Secondary	CFP	6	100	100	100	100	0	100	100
v3.1	Secondary	YFP	6	0	0	0	0	0	0	0
v3.1	Tertiary	CFP	6	100	100	100	100	0	100	100
v3.1	Tertiary	YFP	6	18.0876	1.78571	54.9853	27.5327	30.5625	0	65.3846
v3.2	Primary	CFP	9	0	0	0	0	0	0	0
v3.2	Primary	YFP	9	0	0	0	0	0	0	0
v3.2	Secondary	CFP	9	100	100	100	100	0	100	100
v3.2	Secondary	YFP	9	0	0	13.6364	6.05594	7.71081	0	19.2308
v3.2	Tertiary	CFP	9	100	100	100	100	0	100	100
v3.2	Tertiary	YFP	9	73.3333	55.814	92.5	69.6715	27.7845	20	100
B. Between-version exact comparisons of YFP incidence
Root order	First version	Second version	n, first	n, second	U, first	Rank biserial	Exact p	Holm p, 6 comparisons
Secondary	v1	v3.1	7	6	42	1	0.0011655	0.00582751
Secondary	v1	v3.2	7	9	62	0.968254	0.00034965	0.0020979
Secondary	v3.1	v3.2	6	9	15	-0.444444	0.136264	0.272527
Tertiary	v1	v3.1	7	6	38	0.809524	0.0134033	0.0536131
Tertiary	v1	v3.2	7	9	40	0.269841	0.399738	0.399738
Tertiary	v3.1	v3.2	6	9	8	-0.703704	0.023976	0.0719281
C. Within-version paired sign tests of YFP incidence
Version	First order	Second order	Paired events	Nonzero pairs	Increased	Tied	Decreased	Median change (pp)	Exact sign p	Holm p, 9 comparisons
v1	Primary	Secondary	7	7	7	0	0	78.9474	0.015625	0.109375
v1	Primary	Tertiary	7	7	7	0	0	96.6292	0.015625	0.109375
v1	Secondary	Tertiary	7	4	4	3	0	17.6818	0.125	0.625
v3.1	Primary	Secondary	6	0	0	6	0	0	1	1
v3.1	Primary	Tertiary	6	4	4	2	0	18.0876	0.125	0.625
v3.1	Secondary	Tertiary	6	4	4	2	0	18.0876	0.125	0.625
v3.2	Primary	Secondary	9	4	4	5	0	0	0.125	0.625
v3.2	Primary	Tertiary	9	9	9	0	0	73.3333	0.00390625	0.0351562
v3.2	Secondary	Tertiary	9	9	9	0	0	73.3333	0.00390625	0.0351562

### Sheet: Table S4
Table S4. Sample-level DNA switching measurements
Figure#	Manuscript_Line#	Zygosity	Tissue	n_unflipped	n_flipped	n_total	%unflipped	%flipped	Counter_ver	Counter_target_amplicon
Figure1	Line1	het	Rep1_PR	1162	0	1162	100	0	NA	NA
Figure1	Line1	het	Rep2_PR	3212	0	3212	100	0	NA	NA
Figure1	Line1	het	Rep3_PR	2681	0	2681	100	0	NA	NA
Figure1	Line2	het	Rep1_PR	2971	0	2971	100	0	NA	NA
Figure1	Line2	het	Rep2_PR	4028	0	4028	100	0	NA	NA
Figure1	Line2	het	Rep3_PR	3255	1	3256	99.97	0.03	NA	NA
Figure1	Line3	het	Rep1_PR	4097	1	4098	99.98	0.02	NA	NA
Figure1	Line3	het	Rep2_PR	3336	1	3337	99.97	0.03	NA	NA
Figure1	Line3	het	Rep3_PR	12	5	17	70.59	29.41	NA	NA
Figure1	Line1	het	Rep1_sec1	75	3511	3586	2.09	97.91	NA	NA
Figure1	Line1	het	Rep2_sec1	9	641	650	1.38	98.62	NA	NA
Figure1	Line1	het	Rep3_sec1	12	3170	3182	0.38	99.62	NA	NA
Figure1	Line2	het	Rep1_sec1	2	2609	2611	0.08	99.92	NA	NA
Figure1	Line2	het	Rep2_sec1	60	3315	3375	1.78	98.22	NA	NA
Figure1	Line2	het	Rep3_sec1	0	3466	3466	0	100	NA	NA
Figure1	Line3	het	Rep1_sec1	31	1773	1804	1.72	98.28	NA	NA
Figure1	Line3	het	Rep2_sec1	5	2742	2747	0.18	99.82	NA	NA
Figure1	Line3	het	Rep3_sec1	0	4214	4214	0	100	NA	NA
Figure1	Line1	het	Rep1_sec2	230	1495	1725	13.33	86.67	NA	NA
Figure1	Line1	het	Rep2_sec2	35	1364	1399	2.5	97.5	NA	NA
Figure1	Line1	het	Rep3_sec2	15	3394	3409	0.44	99.56	NA	NA
Figure1	Line2	het	Rep1_sec2	0	3760	3760	0	100	NA	NA
Figure1	Line2	het	Rep2_sec2	17	429	446	3.81	96.19	NA	NA
Figure1	Line2	het	Rep3_sec2	0	3706	3706	0	100	NA	NA
Figure1	Line3	het	Rep1_sec2	33	927	960	3.44	96.56	NA	NA
Figure1	Line3	het	Rep2_sec2	9	67	76	11.84	88.16	NA	NA
Figure1	Line3	het	Rep3_sec2	2	3295	3297	0.06	99.94	NA	NA
Figure1	Line1	het	Rep1_sec3	212	2732	2944	7.2	92.8	NA	NA
Figure1	Line1	het	Rep2_sec3	48	320	368	13.04	86.96	NA	NA
Figure1	Line1	het	Rep3_sec3	8	975	983	0.81	99.19	NA	NA
Figure1	Line2	het	Rep1_sec3	0	3821	3821	0	100	NA	NA
Figure1	Line2	het	Rep2_sec3	1	2055	2056	0.05	99.95	NA	NA
Figure1	Line2	het	Rep3_sec3	0	3859	3859	0	100	NA	NA
Figure1	Line3	het	Rep1_sec3	81	1427	1508	5.37	94.63	NA	NA
Figure1	Line3	het	Rep2_sec3	89	3475	3564	2.5	97.5	NA	NA
Figure1	Line3	het	Rep3_sec3	4	152	156	2.56	97.44	NA	NA
Figure3	Line1	het	sec1_ter1	303	3284	3587	8.45	91.55	v3.2	2ndflipping
Figure3	Line1	het	sec1_ter3	79	4758	4837	1.63	98.37	v3.2	2ndflipping
Figure3	Line1	het	sec3_ter2	3362	696	4058	82.85	17.15	v3.2	2ndflipping
Figure3	Line1	het	sec1_tip	4724	0	4724	100	0	v3.2	2ndflipping
Figure3	Line1	het	sec2_tip	5110	0	5110	100	0	v3.2	2ndflipping
Figure3	Line1	het	sec3_tip	5503	0	5503	100	0	v3.2	2ndflipping
Supplementary Figure S3	Line1	het	sec1_tip	4610	18	4628	99.61	0.39	v3.1	2ndflipping
Supplementary Figure S3	Line1	het	sec2_tip	375	0	375	100	0	v3.1	2ndflipping
Supplementary Figure S3	Line1	het	sec4_tip	4320	0	4320	100	0	v3.1	2ndflipping
Supplementary Figure S3	Line1	het	sec3_ter1	3568	986	4554	78.35	21.65	v3.1	2ndflipping
Supplementary Figure S3	Line1	het	sec1_ter1	4512	44	4556	99.03	0.97	v3.1	2ndflipping
Supplementary Figure S3	Line1	het	sec2_ter3	4406	0	4406	100	0	v3.1	2ndflipping
Figure2	Line2	het	sec1_ter1	0	1092	1092	0	100	v1	1stflipping
Figure2	Line2	het	sec1_ter1	0	3697	3697	0	100	v1	2ndflipping
Figure2	Line2	het	sec1_ter2	2	2473	2475	0.08	99.92	v1	1stflipping
Figure2	Line2	het	sec1_ter2	0	3719	3719	0	100	v1	2ndflipping
Figure2	Line2	het	sec1_ter3	0	647	647	0	100	v1	1stflipping
Figure2	Line2	het	sec1_ter3	0	3471	3471	0	100	v1	2ndflipping
Figure2	Line2	het	sec4_tip	14	4902	4916	0.28	99.72	v1	1stflipping
Figure2	Line2	het	sec4_tip	2645	162	2807	94.23	5.77	v1	2ndflipping
Figure2	Line2	het	sec1_tip	1	1287	1288	0.08	99.92	v1	1stflipping	het3
Figure2	Line2	het	sec1_tip	5122	12	5134	99.77	0.23	v1	2ndflipping	het3
